# *BRCA* mutational status shapes the stromal microenvironment of pancreatic cancer linking CLU^+^ CAF expression with HSF1 signaling

**DOI:** 10.1101/2021.08.18.456576

**Authors:** Lee Shaashua, Meirav Pevsner-Fischer, Gil Friedman, Oshrat Levi-Galibov, Subhiksha Nandakumar, Reinat Nevo, Lauren E. Brown, Wenhan Zhang, Yaniv Stein, Han Sang Kim, Linda Bojmar, William R. Jarnagin, Nicolas Lecomte, Roni Stok, Hend Bishara, Rawand Hamodi, Ephrat Levy-Lahad, Talia Golan, John A. Porco, Christine A. Iacobuzio-Donahue, Nikolaus Schultz, David Lyden, David A. Tuveson, David Kelsen, Ruth Scherz-Shouval

## Abstract

Cancer-associated fibroblasts (CAFs) give rise to desmoplastic stroma, which supports tumor progression and metastasis, and comprises up to 90% of the tumor mass in pancreatic cancer. Recent work by us and others has shown that CAFs are transcriptionally rewired by adjacent cancer cells to form heterogeneous subtypes. Whether this rewiring is differentially affected by different driver mutations in cancer cells is largely unknown. Here we address this question by dissecting and comparing the stromal landscape of *BRCA*-mutated and *BRCA* Wild-type (WT) pancreatic ductal adenocarcinoma (PDAC). We comprehensively analyze PDAC samples from a cohort of 42 patients by laser-capture microdissection, RNA-sequencing and multiplexed immunofluorescence, revealing different CAF subtype compositions in germline *BRCA*-mutated *vs. BRCA*-WT tumors. In particular, we detect an increase in a subset of Clusterin (CLU)-positive CAFs in *BRCA*-mutated tumors. We further unravel a network of stress responses upregulated in *BRCA*-mutated tumors. Using cancer organoids and cell co-cultures, we show that the transcriptional shift of pancreatic stellate cells into CLU^+^ CAFs is mediated through activation of heat-shock factor 1 (HSF1), the transcriptional regulator of *Clu*. Our findings unravel a new dimension of stromal heterogeneity, influenced by germline mutations in cancer cells, with direct translational implications for clinical research.

**Significance:** *BRCA1*/*2* mutations initiate some of the deadliest cancers, yet the fibroblastic microenvironment of *BRCA*-mutated cancers remains uncharted. Our work addresses a major unsolved question – to what extent is the tumor microenvironment determined by cancer mutations? We find that *BRCA* mutations in the cancer cells affect the composition of CAFs in PDAC. These findings have direct implications for diagnosis and for efforts to exploit CAFs for therapy.
