## Supplemental Table 1 for "*BRCA* mutational status shapes the stromal microenvironment of pancreatic cancer linking CLU^+^ CAF expression with HSF1 signaling"

### Sheet: Read me
Supplementary Table 1. Clinical characteristics of PDAC patient cohort 1. This file contains two sheets - One for patient characteristics, and the other for univariate analyses

### Sheet: List of patients per analysis
						Fig. 1C-H	Sup Fig. 1A-D	Sup. Fig. 1E-G	Sup Fig. 1I-J	Sup Fig. 1K	Fig. 2A, Sup Fig. 2	Fig. 2D-E	Fig. 3A, Fig. 3D, Sup Fig. 3A-C	Fig. 3B, Fig. 3E, Sup Fig. 3D-E	Fig. 3C	Fig. 4A-B
Patient #	BRCA status	Age	Gender	Stage	Medical Center	CAF subtypes	CAF and immune analysis	H&E analysis of cell types	BRCA1 vs BRCA2	Neoadjuvant treatment	LCM + RNA seq	MUC5B and SERPINA1	HSF1, HIF1a, NRF2, ATF6	HSF-1, ATF4, XBP1	HSF1	Correlation of HSF1 and CLU/SMA ratio
Patient 1	BRCA1	72	Male	IIB	MSKCC	+	+	+	+	+		+	+	+	+	+
Patient 2	BRCA1	78	Male	IB	SZMC				+	+				+	+
Patient 3	BRCA1	70	Female	IIB	MSKCC				+	+	+			+	+	+
Patient 4	BRCA1	68	Male	IB	MSKCC						+			+	+
Patient 5	BRCA2	61	Male	IIB	SZMC	+		+	+	+		+		+	+	+
Patient 6	BRCA2	65	Male	IIB	SZMC	+		+	+	+				+	+	+
Patient 7	BRCA2	67	Female	IA	SZMC	+			+	+
Patient 8	BRCA2	59	Female	IIB	MSKCC	+	+	+	+	+	+	+	+	+	+	+
Patient 9	BRCA2	68	Male	IIB	MSKCC	+	+	+	+	+	+	+	+	+	+	+
Patient 10	BRCA2	66	Male	IIA	MSKCC	+		+	+	+		+	+	+	+	+
Patient 11	BRCA2	72	Male	III	MSKCC	+	+	+	+	+		+		+	+
Patient 12	BRCA2	58	Female	III	MSKCC	+	+	+	+	+		+	+	+	+	+
Patient 13	BRCA2	56	Female	IIB	MSKCC	+	+	+	+	+		+	+	+	+	+
Patient 14	BRCA2	69	Male	IIA	MSKCC	+	+	+	+	+		+	+		+	+
Patient 15	BRCA2	64	Male	III	MSKCC				+	+	+			+	+	+
Patient 16	Non BRCA	63	Female	IIB	SZMC	+		+		+		+		+	+
Patient 17	Non BRCA	60	Female	IIA	SZMC	+		+		+				+	+	+
Patient 18	Non BRCA	76	Female	IIB	SZMC	+		+		+		+		+	+	+
Patient 19	Non BRCA	70	Female	IIB	SZMC	+		+		+				+	+	+
Patient 20	Non BRCA	72	Male	IIA	SZMC	+		+		+				+	+
Patient 21	Non BRCA	55	Male	IIB	SZMC	+		+		+				+	+	+
Patient 22	Non BRCA	59	Male	IIB	MSKCC	+	+	+		+		+	+	+	+	+
Patient 23	Non BRCA	81	Female	IB	MSKCC	+	+	+		+	+	+	+	+	+	+
Patient 24	Non BRCA	67	Male	IB	MSKCC	+	+	+		+		+	+	+	+	+
Patient 25	Non BRCA	69	Male	IA	MSKCC	+		+					+		+
Patient 26	Non BRCA	67	Female	IIB	MSKCC	+	+	+		+		+	+	+	+	+
Patient 27	Non BRCA	75	Male	IIB	MSKCC	+		+					+		+
Patient 28	Non BRCA	48	Female	IIB	MSKCC	+	+	+		+	+	+	+	+	+	+
Patient 29	Non BRCA	87	Male	III	MSKCC	+	+	+		+		+	+	+	+	+
Patient 30	Non BRCA	75	Female	IIB	MSKCC	+		+					+		+
Patient 31	Non BRCA	60	Female	IIB	Sheba					+				+	+	+
Patient 32	Non BRCA	70	Male	IIB	Sheba					+		+		+	+
Patient 33	Non BRCA	50	Male	IIB	SZMC					+				+	+	+
Patient 34	Non BRCA	75	Male	IV	SZMC					+				+	+	+
Patient 35	Non BRCA	81	Male	IIB	MSKCC			+		+			+	+	+	+
Patient 36	Non BRCA	66	Female	IIA	MSKCC						+
Patient 37	Non BRCA	66	Female	IIB	MSKCC						+
Patient 38	Non BRCA	73	Female	IIB	MSKCC			+					+		+
Patient 39	Non BRCA	64	Female	IIB	MSKCC						+
Patient 40	Non BRCA	71	Female	III	MSKCC						+
Patient 41	Non BRCA	68	Male	III	MSKCC						+
Patient 42	Non BRCA	77	Male	IIB	MSKCC								+		+
Total n per experiment						26	13	27	14	31	12	18	19	30	36	25

### Sheet: Univariate analyses
Univariate analyses of age, gender and stage in the subcohorts used for each experiment as detailed below
Fig. 1C-H - CAF subtypes							Fig. 3A, Fig. 3D, Sup Fig. 3A-C - HSF1, HIF1a, NRF2, ATF6
		BRCA-WT	BRCA-mut	p-value					BRCA-WT	BRCA-mut	p-value
N		15	11				N	N	12	7
Age		71.9	66.8	0.15			Age	Age	71.6	64	0.07
Gender	Female	7	4	0.67			Gender	Female	5	3	1
	Male	5	6					Male	7	4
Stage	I	3	1	0.54			Stage	I	3	0	0.35
	II	11	8					II	8	6
	III	1	2					III	1	1
Fig. 2A, Sup Fig. 2 - LCM + RNA seq							Fig. 3B, Fig. 3E, Sup Fig. 3D-E - HSF-1, ATF4, XBP1
		BRCA-WT	BRCA-mut	p-value					BRCA-WT	BRCA-mut	p-value
N	N	7	5				N	N	17	13
Age	Age	66.3	65.8	0.91			Age	Age	73.2	67.8	0.15
Gender	Female	6	2	0.30			Gender	Female	6	4	0.68
	Male	1	3					Male	6	8
Stage	I	1	1	0.93			Stage	I	3	2	0.39
	II	4	3					II	13	8
	III	2	1					III	1	3
Fig. 2D-E - MUC5B and SERPINA1							Fig. 3C - HSF1
		BRCA-WT	BRCA-mut	p-value					BRCA-WT	BRCA-mut	p-value
N	N	9	9				N		22	14
Age	Age	70.8	65.0	0.24			Age		73.4	67.9	0.08
Gender	Female	5	3	0.80			Gender	Female	8	4	0.60
	Male	4	5					Male	9	9
Stage	I	2	0	0.30			Stage	I	4	2	0.29
	II	6	7					II	17	9
	III	1	2					III	1	3
