## Supplemental Table 3 for "*BRCA* mutational status shapes the stromal microenvironment of pancreatic cancer linking CLU^+^ CAF expression with HSF1 signaling"

### Sheet: Read me
Supplementary Table 3. RNA-seq data of CAF-rich regions dissected by LCM from BRCA-mut and BRCA-WT patients. This file contains two sheets - upregulated and downregulated differentially expressed genes (DEGs) in BRCA-mut compared to BRCA-WT.

### Sheet: Upregulated DE genes
Gene	log2FoldChange	padj
CRABP2	1.69553	0.0124026
MUC5B	5.50368	0.0216624
WFDC1	2.93537	0.0216624
SERPINA1	2.00773	0.0291637
HOXD10	6.90635	0.0362944
A2ML1	4.97175	0.0475459
TNC	2.38589	0.0475459
PDZRN4	1.70876	0.0475459
UBTD1	1.16858	0.0664902
SPRR1B	5.32623	0.0740015
CRNDE	3.11746	0.0740015
SLC6A8	1.71755	0.0740015
KCNMA1	1.21751	0.114028
ARHGEF39	2.5023	0.160729
CEMIP	2.27154	0.160729
GREM1	1.70286	0.160729
OXTR	2.08696	0.166563
S100A2	3.53703	0.196535
SERPINB4	5.78058	0.197214
ROS1	3.74924	0.197214
KCNS1	3.29559	0.197214
CATSPERB	2.37783	0.197214
ST6GALNAC5	1.733	0.197863
GAS1	1.16666	0.197863
SLC34A2	3.29477	0.198564
ROGDI	0.84003	0.205365
CD177	5.12264	NA
CKMT1B	4.80034	NA
DES	4.76311	NA
KRT6B	3.82057	NA

### Sheet: Downregulated DE genes
Gene	log2FoldChange	padj
CD72	-2.28892	0.0216624
TBX21	-3.85194	0.160729
RNA5-8S5	-5.29056	0.160729
FLT3	-2.3676	0.196535
APOL3	-1.21372	0.197214
IRF4	-1.44427	0.197214
COL25A1	-2.11109	0.197214
CXCL9	-2.71571	0.197214
CD8B	-2.87918	0.197214
STAP1	-2.94108	0.197863
