## Supplemental Table 4 for "*BRCA* mutational status shapes the stromal microenvironment of pancreatic cancer linking CLU^+^ CAF expression with HSF1 signaling"

### Sheet: Read me
Supplementary Table 4. Pathway analysis of stroma from PDAC patient tumors. This file contains two sheets- one for pathways upregulated in BRCA-mut patients and one for pathways downregulated in BRCA-mut patients. Metascape was used for analysis.

### Sheet: Upregulated pathways
GroupID	Category	Term	Description	LogP	Log(q-value)	InTerm_InList	Genes	Symbols
1_Summary	GO Biological Processes	GO:0045861	negative regulation of proteolysis	-4.52133	-0.323703	5/346	2619,5265,6318,58189,144568,3371,57126	GAS1,SERPINA1,SERPINB4,WFDC1,A2ML1,TNC,CD177
1_Member	GO Biological Processes	GO:0045861	negative regulation of proteolysis	-4.52133	-0.323703	5/346	2619,5265,6318,58189,144568	GAS1,SERPINA1,SERPINB4,WFDC1,A2ML1
1_Member	GO Biological Processes	GO:0010951	negative regulation of endopeptidase activity	-3.89208	-0.151912	4/245	5265,6318,58189,144568	SERPINA1,SERPINB4,WFDC1,A2ML1
1_Member	GO Biological Processes	GO:0010466	negative regulation of peptidase activity	-3.81236	-0.151912	4/257	5265,6318,58189,144568	SERPINA1,SERPINB4,WFDC1,A2ML1
1_Member	GO Biological Processes	GO:0030162	regulation of proteolysis	-2.9989	0	5/737	2619,5265,6318,58189,144568	GAS1,SERPINA1,SERPINB4,WFDC1,A2ML1
1_Member	GO Biological Processes	GO:0052548	regulation of endopeptidase activity	-2.97332	0	4/429	5265,6318,58189,144568	SERPINA1,SERPINB4,WFDC1,A2ML1
1_Member	GO Biological Processes	GO:0051346	negative regulation of hydrolase activity	-2.87558	0	4/456	5265,6318,58189,144568	SERPINA1,SERPINB4,WFDC1,A2ML1
1_Member	GO Biological Processes	GO:0052547	regulation of peptidase activity	-2.86859	0	4/458	5265,6318,58189,144568	SERPINA1,SERPINB4,WFDC1,A2ML1
1_Member	Canonical Pathways	M3468	NABA ECM REGULATORS	-2.68942	0	3/238	5265,6318,144568	SERPINA1,SERPINB4,A2ML1
1_Member	GO Biological Processes	GO:0042060	wound healing	-2.61371	0	4/538	3371,5265,57126,58189	TNC,SERPINA1,CD177,WFDC1
1_Member	GO Biological Processes	GO:0009611	response to wounding	-2.30148	0	4/658	3371,5265,57126,58189	TNC,SERPINA1,CD177,WFDC1
2_Summary	WikiPathways	WP3624	Lung fibrosis	-4.38209	-0.323703	3/63	5265,26585,727897,6273,6318,144568	SERPINA1,GREM1,MUC5B,S100A2,SERPINB4,A2ML1
2_Member	WikiPathways	WP3624	Lung fibrosis	-4.38209	-0.323703	3/63	5265,26585,727897	SERPINA1,GREM1,MUC5B
2_Member	Canonical Pathways	M5885	NABA MATRISOME ASSOCIATED	-3.91679	-0.151912	6/751	5265,6273,6318,26585,144568,727897	SERPINA1,S100A2,SERPINB4,GREM1,A2ML1,MUC5B
3_Summary	GO Biological Processes	GO:0030326	embryonic limb morphogenesis	-3.6385	-0.124182	3/112	1382,3236,26585,6098,58189,6318	CRABP2,HOXD10,GREM1,ROS1,WFDC1,SERPINB4
3_Member	GO Biological Processes	GO:0030326	embryonic limb morphogenesis	-3.6385	-0.124182	3/112	1382,3236,26585	CRABP2,HOXD10,GREM1
3_Member	GO Biological Processes	GO:0035113	embryonic appendage morphogenesis	-3.6385	-0.124182	3/112	1382,3236,26585	CRABP2,HOXD10,GREM1
3_Member	GO Biological Processes	GO:0035107	appendage morphogenesis	-3.40976	-0.00458662	3/134	1382,3236,26585	CRABP2,HOXD10,GREM1
3_Member	GO Biological Processes	GO:0035108	limb morphogenesis	-3.40976	-0.00458662	3/134	1382,3236,26585	CRABP2,HOXD10,GREM1
3_Member	GO Biological Processes	GO:0048736	appendage development	-3.13126	0	3/167	1382,3236,26585	CRABP2,HOXD10,GREM1
3_Member	GO Biological Processes	GO:0060173	limb development	-3.13126	0	3/167	1382,3236,26585	CRABP2,HOXD10,GREM1
3_Member	GO Biological Processes	GO:0001558	regulation of cell growth	-3.05014	0	4/409	1382,6098,26585,58189	CRABP2,ROS1,GREM1,WFDC1
3_Member	GO Biological Processes	GO:0016049	cell growth	-2.81724	0	4/473	1382,6098,26585,58189	CRABP2,ROS1,GREM1,WFDC1
3_Member	GO Biological Processes	GO:0040008	regulation of growth	-2.32731	0	4/647	1382,6098,26585,58189	CRABP2,ROS1,GREM1,WFDC1
3_Member	GO Biological Processes	GO:0032102	negative regulation of response to external stimulus	-2.0789	0	3/394	6318,26585,58189	SERPINB4,GREM1,WFDC1
4_Summary	GO Biological Processes	GO:0006936	muscle contraction	-3.29363	0	4/352	1674,3778,5021,6535,3787,10568,57214	DES,KCNMA1,OXTR,SLC6A8,KCNS1,SLC34A2,CEMIP
4_Member	GO Biological Processes	GO:0006936	muscle contraction	-3.29363	0	4/352	1674,3778,5021,6535	DES,KCNMA1,OXTR,SLC6A8
4_Member	GO Biological Processes	GO:0098662	inorganic cation transmembrane transport	-2.9167	0	5/769	3778,3787,6535,10568,57214	KCNMA1,KCNS1,SLC6A8,SLC34A2,CEMIP
4_Member	GO Biological Processes	GO:0003012	muscle system process	-2.88612	0	4/453	1674,3778,5021,6535	DES,KCNMA1,OXTR,SLC6A8
4_Member	GO Biological Processes	GO:0006873	cellular ion homeostasis	-2.27842	0	4/668	3778,5021,10568,57214	KCNMA1,OXTR,SLC34A2,CEMIP
4_Member	GO Biological Processes	GO:0098771	inorganic ion homeostasis	-2.12325	0	4/740	3778,5021,10568,57214	KCNMA1,OXTR,SLC34A2,CEMIP
4_Member	GO Biological Processes	GO:0050801	ion homeostasis	-2.03111	0	4/787	3778,5021,10568,57214	KCNMA1,OXTR,SLC34A2,CEMIP
5_Summary	WikiPathways	WP2877	Vitamin D Receptor Pathway	-3.00273	0	3/185	6273,6699,10568	S100A2,SPRR1B,SLC34A2
5_Member	WikiPathways	WP2877	Vitamin D Receptor Pathway	-3.00273	0	3/185	6273,6699,10568	S100A2,SPRR1B,SLC34A2
6_Summary	GO Biological Processes	GO:1901654	response to ketone	-2.94977	0	3/193	3371,5021,79820,26585,57126	TNC,OXTR,CATSPERB,GREM1,CD177
6_Member	GO Biological Processes	GO:1901654	response to ketone	-2.94977	0	3/193	3371,5021,79820	TNC,OXTR,CATSPERB
6_Member	GO Biological Processes	GO:0034330	cell junction organization	-2.20503	0	4/701	3371,5021,26585,57126	TNC,OXTR,GREM1,CD177
7_Summary	GO Biological Processes	GO:0030855	epithelial cell differentiation	-2.04251	0	4/781	3854,6098,6699,26585	KRT6B,ROS1,SPRR1B,GREM1
7_Member	GO Biological Processes	GO:0030855	epithelial cell differentiation	-2.04251	0	4/781	3854,6098,6699,26585	KRT6B,ROS1,SPRR1B,GREM1

### Sheet: Downregulated pathways 
GroupID	Category	Term	Description	LogP	Log(q-value)	InTerm_InList	Genes	Symbols
1_Summary	GO Biological Processes	GO:0046649	lymphocyte activation	-4.23885	0	4/754	926,2322,3662,30009,26228	CD8B,FLT3,IRF4,TBX21,STAP1
1_Member	GO Biological Processes	GO:0046649	lymphocyte activation	-4.23885	0	4/754	926,2322,3662,30009	CD8B,FLT3,IRF4,TBX21
1_Member	GO Biological Processes	GO:0030098	lymphocyte differentiation	-3.79138	0	3/358	2322,3662,30009	FLT3,IRF4,TBX21
1_Member	GO Biological Processes	GO:1903131	mononuclear cell differentiation	-3.61163	0	3/412	2322,3662,30009	FLT3,IRF4,TBX21
1_Member	GO Biological Processes	GO:0002697	regulation of immune effector process	-3.45185	0	3/467	3662,26228,30009	IRF4,STAP1,TBX21
1_Member	GO Biological Processes	GO:0042110	T cell activation	-3.43023	0	3/475	926,3662,30009	CD8B,IRF4,TBX21
1_Member	GO Biological Processes	GO:0002521	leukocyte differentiation	-3.30066	0	3/526	2322,3662,30009	FLT3,IRF4,TBX21
1_Member	GO Biological Processes	GO:0002694	regulation of leukocyte activation	-3.14674	0	3/594	3662,26228,30009	IRF4,STAP1,TBX21
1_Member	GO Biological Processes	GO:0050865	regulation of cell activation	-3.06649	0	3/633	3662,26228,30009	IRF4,STAP1,TBX21
1_Member	GO Biological Processes	GO:0002250	adaptive immune response	-2.91682	0	3/713	926,3662,30009	CD8B,IRF4,TBX21
2_Summary	GO Biological Processes	GO:0050900	leukocyte migration	-3.33737	0	3/511	4283,26228,30009,2322,80833	CXCL9,STAP1,TBX21,FLT3,APOL3
2_Member	GO Biological Processes	GO:0050900	leukocyte migration	-3.33737	0	3/511	4283,26228,30009	CXCL9,STAP1,TBX21
2_Member	GO Biological Processes	GO:0071396	cellular response to lipid	-3.23036	0	3/556	2322,4283,26228	FLT3,CXCL9,STAP1
2_Member	GO Biological Processes	GO:0006954	inflammatory response	-2.80756	0	3/778	4283,26228,80833	CXCL9,STAP1,APOL3
3_Summary	GO Biological Processes	GO:0007169	transmembrane receptor protein tyrosine kinase signaling pathway	-2.87022	0	3/740	926,2322,26228	CD8B,FLT3,STAP1
3_Member	GO Biological Processes	GO:0007169	transmembrane receptor protein tyrosine kinase signaling pathway	-2.87022	0	3/740	926,2322,26228	CD8B,FLT3,STAP1
