## Supplemental Table 5 for "*BRCA* mutational status shapes the stromal microenvironment of pancreatic cancer linking CLU^+^ CAF expression with HSF1 signaling"

### Sheet: Worksheet
Supplementary Table 5. CIBERSORT analysis of immune cells in BRCA-mut vs. BRCA-WT patients
Patient #	BRCA status	B cells naive	B cells memory	Plasma cells	T cells CD8	T cells CD4 naive	T cells CD4 memory resting	T cells CD4 memory activated	T cells follicular helper	T cells regulatory (Tregs)	T cells gamma delta	NK cells resting	NK cells activated	Monocytes	Macrophages M0	Macrophages M1	Macrophages M2	Dendritic cells resting	Dendritic cells activated	Mast cells resting	Mast cells activated	Eosinophils	Neutrophils	P-value	Pearson Correlation	RMSE
Patient 4	BRCA-MUT	0.0519003	0	0.00767324	0	0.0493677	0.202031	0.0846836	0	0	0	0.0770891	0	0.0647767	0.00354419	0	0.222693	0	0.0220414	0.16188	0	0	0.0523199	0.444	0.0377325	1.05849
Patient 15	BRCA-MUT	0	0	0.0002	0.00615494	0	0.215248	0.0319872	0	0	0	0.0707146	0	0.0477297	0.0380882	0	0.408684	0	0.0376364	0.120051	0	0	0.02347	0.074	0.162759	1.02441
Patient 9	BRCA-MUT	0.0105759	0.0654573	0	0	0.077175	0.268574	0	0	0	0	0.115847	0	0.00567166	0.134617	0	0.191339	0	0	0.0058071	0	0.0451888	0.0797477	0.288	0.064558	1.06905
Patient 3	BRCA-MUT	0.0252812	0	0.0477685	0	0.061341	0.255086	0	0	0	0	0.0156541	0.00827193	0.0137923	0.107765	0	0.285584	0	0.001	0.167578	0	0	0.0109227	0.256	0.0722565	1.05777
Patient 8	BRCA-MUT	0.0530923	0	0.00663619	0	0	0.432234	0.0404853	0	0	0	0.131268	0	0.0698295	0.0862175	0	0.0983386	0	0.0413803	0.0405176	0	0	0	0.456	0.0354609	1.08092
Patient 36	BRCA-WT	0	0	0.105602	0	0.0703793	0.315937	0.0501081	0	0	0	0.110914	0	0.0301762	0	0.0008	0.165529	0	0.0210796	0.0846331	0	0.0231118	0.0217554	0.158	0.106846	1.03908
Patient 40	BRCA-WT	0.00336114	0	0.00779586	0.0774708	0	0.225362	0.0152555	0	0	0	0.0135814	0.00503284	0.111787	0	0	0.310224	0.0005	0.0122521	0.212697	0	0.00471747	0	0.34	0.0548014	1.06592
Patient 37	BRCA-WT	0.0298994	0	0.0469491	0	0.00926529	0.414333	0.0351746	0	0	0	0.0530078	0	0.0681065	0.00770823	0.0203565	0.191975	0	0.0153322	0.104957	0	0.00293535	0	0.04	0.200182	1.00129
Patient 39	BRCA-WT	0	0	0.0595566	0	0.144404	0.402937	0.0454752	0	0	0	0.177677	0	0.0454686	0	0	0.0576693	0	0.0228361	0	0.0439759	0	0	0.314	0.0600688	1.09678
Patient 41	BRCA-WT	0.0528375	0	0.00784753	0	0	0.412953	0.043025	0	0	0	0.0719681	0	0.0315923	0.115251	0	0.209692	0	0.0128389	0.0380938	0	0	0.00390056	0.094	0.137998	1.03473
Patient 28	BRCA-WT	0.0157629	0	0.00183607	0	0.0306725	0.305965	0.0127011	0	0	0	0.0323705	0	0.101696	0.183997	0	0.117455	0	0.0639695	0.0409929	0	0.0625802	0.0300012	0.516	0.0246088	1.07919
Patient 23	BRCA-WT	0.00979836	0	0.0783376	0	0	0.289288	0.0162109	0	0	0	0.0532284	0	0.122511	0	0.0166517	0.196929	0.038195	0.0895472	0.0893023	0	0	0	0.324	0.0588434	1.0477
