## Supplemental Table 6 for "*BRCA* mutational status shapes the stromal microenvironment of pancreatic cancer linking CLU^+^ CAF expression with HSF1 signaling"

### Sheet: Sheet1
Supplementary Table 6. Clinical data of patient cohort 2 used for exosomes analysis
ID	OR date	Gender	Age	Stage	Tumor (n=21)	Adjacent (n=16)
1	2015-04-09	M	74	3	+	+
2	2015-04-28	F	77	2	+
3	2015-04-29	M	72	2	+
9	2015-07-20	F	51	2	+	+
10	2015-07-22	M	74	3	+
11	2015-07-23	M	66	3	+
21	2015-12-03	F	57	2	+
23	2015-12-21	M	67	2	+
27	2016-01-12	F	66	2	+
29	2016-01-25	M	82	2	+
32	2016-02-24	F	64	2	+
37	2016-05-16	F	76	2	+	+
41	2016-07-11	M	83	2	+
42	2016-08-24	F	66	2	+	+
43	2016-09-10	M	74	2	+	+
44	2016-09-14	M	53	3	+	+
45						+
54						+
58	2017-05-17	M	65	2	+	+
59						+
65	2017-08-17	M	69	2	+	+
67	2017-08-28	M	74	2	+	+
68	2017-09-05	M	71	1	+	+
71	2017-09-13	M	66	3	+
84	2017-12-11	M	65	2		+
C2						+
C5						+
