## Supplemental Table 7 for "*BRCA* mutational status shapes the stromal microenvironment of pancreatic cancer linking CLU^+^ CAF expression with HSF1 signaling"

### Sheet: Sheet1
Supplementary Table 7. List of antibodies
Antibody	Cat. #	Origin	Application
HSF1	Cell signaling 4356S	Rab	MxIF
Cytokeratin	DAKO M3515 Clone AE1/AE3	Mouse	MxIF
NRF2	Abcam Ab137550	Rab	MxIF
ATF6	Proteintech 24169-1-AP	Rab	MxIF
HIF1a	Abcam Ab2185	Rab	MxIF
aSMA	Sigma A2547 Clone 1A4	Mouse	MxIF, IHC
ATF4	Abcam Ab184909	rabbit	MxIF
XBP1	Abcam Ab 37152	rabbit	MxIF
MUC5B	Abcam Ab 87376	rabbit	MxIF, IHC
HLA-DR	Abcam Ab92511	rabbit	MxIF, IHC
SERPINA1	Sigma-Aldrich HPA000927	rabbit	MxIF, IHC
DAPI	Biolegend 422801		MxIF
