## Supplemental Table 8 for "*BRCA* mutational status shapes the stromal microenvironment of pancreatic cancer linking CLU^+^ CAF expression with HSF1 signaling"

### Sheet: Sheet1
Supplementary Table 8. Primer sequences
Transcript	Organism	Forward	Reverse
mIl-6	mouse	ACCAGAGGAAATTTTCAATAGGC	TGATGCACTTGCAGAAAACA
mLif	mouse	CGAGATGAGATGCAGGGATT	CAGGTGGCATTTACAGGGGT
mActa2	mouse	GCCATCTTTCATTGGGATGGA	CCCCTGACAGGACGTTGTTA
mMuc5b	mouse	CTGAAGACCTGTCGGAACCCAA	GCCACACACTTCATCTGGTCCT
mClusterin	mouse	CGTCCAGGGAGTGAAGCACA	CCTAGTGTCCTCCAGAGCATCCT
mHprt	mouse	CATAACCTGGTTCATCATCGC	TCCTCCTCAGACCGCTTTT
